# Generation and characterization of an ovine cell line derived from peripheral blood and its potential use to study livestock and zoonotic viral infections

**DOI:** 10.1101/2025.03.06.641825

**Authors:** S Moreno, C Sanjurjo-Rodríguez, S Rodríguez-Fernández, L Jiménez-Cabello, E Calvo-Pinilla, A Nogales, A Marín-López, J Ortego, A Brun, S Díaz-Prado, G Lorenzo

**Affiliations:** Centro de Investigación en Sanidad Animal CISA, INIA-CSIC. Valdeolmos (Madrid), Spain; Grupo de Investigación en Terapia Celular y Medicina Regenerativa, Instituto de Investigación Biomédica de A Coruña (INIBIC), Fundación Pública Gallega de Investigación Biomédica INIBIC, Complexo Hospitalario Universitario de A Coruña (CHUAC), Servizo Galego de Saúde (SERGAS). 15006 A Coruña, Spain; Grupo de Investigación en Terapia Celular y Medicina Regenerativa, Centro Interdisciplinar de Química y Biología (CICA), Departamento de Fisioterapia, Medicina y Ciencias Biomédicas, Facultad de Ciencias de la Salud, Universidade da Coruña (UDC), 15006 A Coruña, Spain; Centro de Investigación Biomédica en Red de Bioingeniería, Biomateriales y Nanomedicina (CIBER-BBN), 28029 Madrid, Spain; Department of Microbial Pathogenesis, Yale School of Medicine, New Haven, CT 06510, USA

**Keywords:** mesenchymal stromal cells, peripheral blood, cell-culture, viral infection, surface markers, differentiation, characterization, RT-qPCR

## Abstract

**Background:** Mesenchymal stromal cells (MSCs) are a population of undifferentiated non-hematopoietic fibroblast-like cells isolated from several tissues with multipotent differentiation capacity *in vitro*. This study focused on the establishment and characterization of a mesenchymal stromal cell line derived from ovine peripheral blood mononuclear cells (PBMCs).

**Methods:** MSC were isolated from ovine blood and used to develop a cell line. The characterization of the cell line to confirm its mesenchymal origin was carried out by different assays. First at all, cells were characterized by flow cytometry (FACS) using monoclonal antibodies specific for MSC and hematopoietic non-stromal cell surface antigens. Real-time quantitative PCR (RT-qPCR) was performed using gene primer pairs specific for hematopoietic and mesenchymal cell surface markers. In addition, we assayed the potential of the cell line to differentiate *in vitro* to other lineages such as osteoblasts and neurons and confirmed that by specific staining with Alizarin Red (AR) and RT-qPCR and immunofluorescence (IFA). Finally, we assayed the susceptibility of the cell line to various livestock, animal and human viruses.

**Results:** FACS and RT-qPCR analyses revealed that the ovine cell line expressed mesenchymal markers and was negative for hematopoietic markers assayed. MSC were able to differentiate to osteoblasts and neurons, these results were confirmed by quantitative analyses of AR staining and RT-qPCR and IFA assays. The cell line showed susceptibility to infection with all viruses assayed confirmed by IFA asssays.

**Conclusions:** In this work, we used isolated MSCs from peripheral blood to establish a new ovine cell line. The characterization and the osteogenic and neuronal differentiation carried out confirmed that the cell line had a mesenchymal stromal origin. In fact, the new established ovine cell line was permissive to all viruses studied in this work. The new sheep cell line could be a useful tool for isolating and characterizing viruses and studying virus-host interactions.
