## Supplementary material for "Generation and characterization of an ovine cell line derived from peripheral blood and its potential use to study livestock and zoonotic viral infections": data figure results

### Sheet: Fig 2. Phenotypic characteriz.
CD45	CD73	CD90	CD105
0	0	0	0
CD29	CD44	CD166
0.9822	0.9521	0.7108

### Sheet: Fig 3. Quantitave Azarin red
DMEM 20%	Osteogenic medium	DMEM 20%	Osteogenic medium
0.411	35.79	8.924	63.834
0.411	44.858	5.196	80.655
	63.078
	34.84

### Sheet: Fig 4. C y D.
C. Analysis by RT-qPCR of MSC surface markers expression
CD29		CD44		CD166		CD73
3.22	1.74	6.42	0.44	10.3	1.06	9.87	1.21
D. Analysis by RT qPCR of neuronal markers expression
NELF		NES		MAP2
8.21	0.13435	7.505	0.784889	9.94	0.551543

### Sheet: Fig 6. Growth kinetics
RVFV			AkV			BTV			MVA			AHSV			EHDV					TosV			FMDV			SBV			PPRV			WNV			IAV
	GeLo	BHK-21	hpi	MOI 0.1 vero	MOI 0.1 GeLo	h.p.i.	BTV-4 0.5 MOI Vero	BTV-4 0.5 MOI Gelo	h.p.i.	DF1	GELO	h.p.i.	AHSV-4 0.5 MOI Vero	AHSV-4 0.5 MOI Gelo		EHDV-2 (GeLo)		EHDV-2 (Vero)		h.p.i.	0.1/vero	0.1 gelo		GeLo	BHK-21	h.p.i.	0.1/vero	0.1 gelo	h.p.i.	vero	gelo	h.p.i.	vero	gelo	hpì	MDCK			Gelo
0	1	1	0	1	1	0	1	1	0	3800	3800	0	1	1	0	1	1	1	1	0	1	1	0	1	1	0	1	1	0	1	1	0	1	1	0	1	1	1	1	1	1
6	40	100	24	630	1500	24	104000	49000	24	10000000	6000	24	33000	177000	24	20000	10000	3000	7000	24	120	36	2,5	2000	5000	24	1750	100	24	240	185	24	8500	30000	24	200000000	200000000	200000000	200000	300000	800000
14	1300	2900	48	120000	72000	48	3000000	760000	48	78000000	7500	48	2800000	3800000	48	130000	500000	90000	100000	48	18000	9000	5	25000	700000	48	17500	5000	48	60000	24000	48	4600000	4200000	48	40000000	50000000	60000000	100000000	50000000	120000000
24	36000	30000	72	4800000	360000	72	2180000	1290000	72	110000000	7250	72	4200000	4400000	72	150000	70000	60000	100000	72	3000000000	90000000	9	55000	650000	72	35000	10000	72	600000	300000	72	7400000	110000000	72	500000	600000	1000000	180000000	150000000	120000000
48	110000	11000																					23	50000	310000
72	260000	12000																					28,5	70000	1800000

### Sheet: Fig 7. cytokines meassurement
	DNA viruses				RNA viruses
IL-1β	0	0	44.9226		0	0
IL-4	6.38292	10.9872	61.91		6.38292	6.38292
IL-6	72.2962	47.391	38.4099		52.3742	56.3591
IL-8	57.7233	78.9841	42.8079		70.1892	64.6061

### Sheet: Supp Fig 1.
CD45	CD73	CD90	CD105
0	0	0	0
CD29	CD44	CD166
0.2831	0.265	0.2664
